# Non-coding autoimmune risk variant accelerates T peripheral helper cell development via ICOS

**DOI:** 10.1101/2022.12.16.520733

**Authors:** Taehyeung Kim, Marta Martínez-Bonet, Qiang Wang, Nicolaj Hackert, Jeffrey A. Sparks, Yuriy Baglaenko, Byung-Hee Koh, Roxane Darbousset, Raquel Laza-Briviesca, Xiaoting Chen, Maria Gutierrez-Arcelus, Harm-Jan Westra, Matthew T. Weirauch, Soumya Raychaudhuri, Deepak A. Rao, Peter A. Nigrovic

## Abstract

Fine-mapping and functional studies implicate rs117701653, a common non-coding variant in the *CD28/CTLA4/ICOS* locus, as a contributor to risk for rheumatoid arthritis and type 1 diabetes. Using DNA pulldown, mass spectrometry, genome editing and eQTL analysis, we establish that the disease-associated allele reduces affinity for the inhibitory chromosomal regulator SMCHD1 to drive expression of inducible T-cell costimulator (ICOS), enhancing memory CD4^+^ T cell ICOS expression in individuals bearing the risk allele. Higher ICOS expression is paralleled by an increase in circulating T peripheral helper (Tph) cells, and in rheumatoid arthritis patients, of blood and joint fluid Tph cells and circulating plasmablasts, suggesting a causal link. Indeed, ICOS ligation accelerates T cell differentiation into CXCR5^-^PD-1^high^ Tph cells producing IL-21 and CXCL13, as does carriage of the rs117701653 risk allele. Thus, mechanistic dissection of a causal non-coding variant in human autoimmunity discloses a new pathway through which ICOS regulates Tph abundance.
