## Supplemental Tables for "Non-coding autoimmune risk variant accelerates T peripheral helper cell development via ICOS"

### Sheet: ST1
Supplementary Table 1
43 rs117701653-bound proteins by FREP
Prtoein ID	Molecular weight	Bio-rs1177	Bio-rs1177 + Competitor	Bio-Ctrl
ALB	69 kDa	14	26	23
PARP1	113 kDa	14	17	26
DST	861 kDa	3	1	6
RYR1	565 kDa	3	1	2
H3BNH8	10 kDa	3	0	0
ACACB	277 kDa	3	0	1
SMCHD1	226 kDa	3	0	0
SYNE1	1011 kDa	2	0	5
DYNC1H1	532 kDa	2	1	3
GOLGB1	376 kDa	2	0	4
SF3B1	146 kDa	2	0	3
TOP1	91 kDa	1	3	1
SMG1	410 kDa	1	0	4
ROCK1	158 kDa	1	0	3
SPEN	402 kDa	1	0	3
IFI16	88 kDa	0	9	0
NONO	54 kDa	0	9	0
SFPQ	76 kDa	0	7	0
ACTB	42 kDa	0	6	0
DDX5	69 kDa	0	4	0
HNRNPM	78 kDa	0	4	2
PUF60	60 kDa	0	5	1
MYO7A	254 kDa	0	0	3
YBX1	36 kDa	0	4	0
HNRNPA1	39 kDa	0	3	1
SRRM2	300 kDa	0	1	3
KIAA1107	156 kDa	0	0	3
ASH1L	333 kDa	0	0	3
CPSF6	59 kDa	0	4	0
EFCAB6	173 kDa	0	0	3
SECISBP2L	122 kDa	0	0	3
SRSF1	28 kDa	0	3	0
MIS188P1	129 kDa	0	0	3
MACF1	838 kDa	0	0	3

### Sheet: ST2
EMSA DNA fragment	Sequence
rs117701653-C/5Biosg	AATGATACGGCGACCACCGAGGATCCGGTGTGTGCTTTGGGCGGATATGAGTGCACG GAATTCTCGTATGCCGTCTTCTGCTTG
rs117701653-C	AATGATACGGCGACCACCGAGGATCCGGTGTGTGCTTTGGGCGGATATGAGTGCACGGAATTCTCGTATGCCGTCTTCTGCTTG
Irrelevant DNA	AATGATACGGCGACCACCGAGGATCCAGGGCTGTAGATTCCGGCCTGAAGCCTGGG GAATTCTCGTATGCCGTCTTCTGCTTG
ChIP-qPCR Primers	Sequence
HS17 Forward	CAAGGTCCATTACGCCACCT
HS17 Reverse	AGGGTTTGTCCCCAGGTACT
rs117701653 Forward	AGAAGGGGAGGAAGGTGTGT
rs117701653 Reverse	AGGGTATGCAAATGTTCCAG
rs117701653 editing by CRISPR-Cas9	Sequence
sgRNA	AGGAAGGUGUGUGCUUUGGGAGG
DNA Donor Template	ACTCACGTCCTTATTTAGGGTATGCAAATGTTCCAGTACACTCTCAAAGTGACAGATGTACTGTCCTATGTGTGTGCACTCATATCCGCCCAAAGCACACACCTTCCTCCCCTTCTCTCGAATGTTT
SMCHD1 KO by CRISPR-Cas9	Sequence
sgRNA	UACUGCUGUGGUUAUCACAGGGG
qPCR primer	Sequence	PrimerBank ID
𝛽-Actin-Forward / Reverse	CATGTACGTTGCTATCCAGGC / CTCCTTAATGTCACGCACGAT	4501885a1
SMCHD1-Forward / Reverse	GCCACAGGACGGTGTACTTG / CCGACTGTAGCAGGTATAAGGTG	148839304c1
ICOS-Forward / Reverse	CAGGAGAAATCAATGGTTCTGCC / CCTTTTGTCTTAGTGAGATCGCA	251823951c1
CD28-Forward / Reverse	CTATTTCCCGGACCTTCTAAGCC / GCGGGGAGTCATGTTCATGTA	340545509c1
RAPH1-Forward / Reverse	CCAACTTTTCTTACCGCTTCTCC / ACTGTTTCCTGAACCAATGCTG	47132518c1

### Sheet: ST3
Antibodies employed in Immunophenotyping of CD4+ T cells from individuals who were genotyped for SNP rs117701653
Antigen	Conjujgate	Clone	Supplier	Catalog. No
CD3	PE-Cy5	HIT3a	Biolegend	300310
CD4	BV605	OKT4	Biolegend	317438
CD4	BV786	OKT4	Biolegend	317441
CD25	BV786	BC96	Biolegend	302638
CD127	PE-Cy7	eBioRDR5	Invitrogen	25-1278-42
CD28	BV650	CD28.2	Biolegend	302945
CD45RA	BV711	HI100	Biolegend	304137
CD45RA	BV650	HI100	Biolegend	304135
CCR4	BV605	L291H4	Biolegend	359417
CCR6	PE	G034E3	Biolegend	353409
PD1	PE	EH12.2H7	Biolegend	329905
CXCR5	BV786	J252D4	Biolegend	356935
CXCR3	PE-Cy7	G025H7	Biolegend	353719
ICOS	APC/Cy7	C398.4A	Biolegend	313529
FOXP3	APC	PCH101	Invitrogen	17-4776-42
Antibodies employed in differentiation with anti-CD3/CD28 + anti-ICOS under TGF-Beta
Antigen	Conjujgate	Clone	Supplier	Catalog. No
CD3	PE-Cy5	HIT3a	Biolegend	300310
CD4	BV605	OKT4	Biolegend	317438
CXCR5	BV786	J252D4	Biolegend	356935
PD1	PE	EH12.2H7	Biolegend	329905
CXCL13	AF700	NA	R&D	IC801N
IL-21	APC	3A3-N2	Biolegend	513007
